# The two groups of zebrafish type I interferons target different tissues, paralleling the mammalian type I: type III IFN functional division

**DOI:** 10.1101/2025.11.03.686239

**Authors:** Hannah Wiggett, Dean Porter, Valerie Briolat, Teodosia Balaboi, Maroun Abi Younes, Ingrid Colin, Georges Lutfalla, Jean-Pierre Levraud

## Abstract

Interferons (IFNs) are ancient cytokines that arose in jawed vertebrates ∼400-500 million years ago. IFN systems are present with conserved antiviral functions across vertebrate lineages, including zebrafish (*Danio rerio*). In mammals, antiviral IFNs are divided between type I interferons (IFN-I), which drive systemic responses, and type III interferons (IFN-III), which protect barrier mucosal epithelia, owing to the specific distribution of their respective receptors. Although zebrafish lack IFN-III, they have IFN-Is which subdivide into 2 groups with distinct receptors, providing a unique opportunity to study how antiviral immunity has evolved in the absence of IFN-III. Whilst previous work has suggested complementary, non-redundant roles for IFNs from these groups, the tissue specificity has not yet been resolved.

As larvae, zebrafish only express one group 1 (IFNφ1) and one group 2 IFN (IFNφ3). Using viral infection assays and reporter transgenics, we found that IFNs from group 1 (IFNφ1) and group 2 (IFNφ3) are produced by distinct subsets of cells, with no detectable co-expression. To assess tissue and cell-type-specific responses to these two IFNs, we used ISG reporter fish imaging and whole-larva single cell RNA sequencing after injection of recombinant IFNφ1 and IFNφ3. Despite a similar core ISG response, distinct downstream ISG programs across multiple tissues and organ systems were found. In particular, barrier epithelial cells, such as enterocytes, responded more strongly to IFNφ1, while myeloid cells responded more strongly to IFNφ3. Our results indicate that zebrafish IFN-I families have functionally diversified their antiviral immune responses by tissue context, driven by cellular partitioning of both IFN-I production and response. These results mirror the division of labour between mammalian IFN-I and IFN-III, emphasising the evolutionary importance of tissue division of immune responses, as well as deepening our understanding of the zebrafish as a model for host-pathogen interactions.
