## Supplementary Table 1 for "The two groups of zebrafish type I interferons target different tissues, paralleling the mammalian type I: type III IFN functional division"

### Sheet: Sheet1
	mxa Statistical tests						isg15 Statistical tests
	Time point	Compairson	P value	Sig			Time point	Compairson	P value	Sig
	1	BSA vs Phi1	0.0014	**			1	BSA vs Phi1	<0.0001	****
		BSA vs Phi3	0.0865	ns				BSA vs Phi3	0.0009	***
		Phi1 vs Phi3	0.7518	ns				Phi1 vs Phi3	0.641	ns
	2	BSA vs Phi1	0.1247	ns			2	BSA vs Phi1	0.0002	***
		BSA vs Phi3	0.0113	*				BSA vs Phi3	0.0004	***
		Phi1 vs Phi3	0.5545	ns				Phi1 vs Phi3	0.6878	ns
	4	BSA vs Phi1	<0.0001	****			4	BSA vs Phi1	<0.0001	****
		BSA vs Phi3	<0.0001	****				BSA vs Phi3	<0.0001	****
		Phi1 vs Phi3	0.666	ns				Phi1 vs Phi3	0.0419	*
	6	BSA vs Phi1	<0.0001	****			6	BSA vs Phi1	<0.0001	****
		BSA vs Phi3	<0.0001	****				BSA vs Phi3	<0.0001	****
		Phi1 vs Phi3	0.0208	*				Phi1 vs Phi3	0.2495	ns
	8	BSA vs Phi1	0.0002	***			8	BSA vs Phi1	<0.0001	****
		BSA vs Phi3	0.0005	***				BSA vs Phi3	<0.0001	****
		Phi1 vs Phi3	0.449	ns				Phi1 vs Phi3	0.191	ns
	24	BSA vs Phi1	<0.0001	****			24	BSA vs Phi1	<0.0001	****
		BSA vs Phi3	0.0005	***				BSA vs Phi3	<0.0001	****
		Phi1 vs Phi3	0.0063	**				Phi1 vs Phi3	0.0164	*
	48	BSA vs Phi1	0.1146	ns			48	BSA vs Phi1	<0.0001	****
		BSA vs Phi3	0.9382	ns				BSA vs Phi3	0.0677	ns
		Phi1 vs Phi3	0.0153	*				Phi1 vs Phi3	0.0806	ns
