## Supplementary Table 2 for "The two groups of zebrafish type I interferons target different tissues, paralleling the mammalian type I: type III IFN functional division"

### Sheet: markers_top30_by_celltype
	Cell type	top 30 genes																														References	Notes
	Astrocytes / Glia	slc1a3b	gpr37l1b	si:ch211-66e2.5	fgfbp3	slc6a11b	ca4a	slc1a2b	atp1b4	atp1a1b	cx43	fabp7a	ptn	mfge8a	hepacama	si:ch211-212k18.5	si:ch1073-303k11.2	rfx4	slc4a4a	eGFP	dla	gpm6bb	s1pr1	glula	cspg5b	cldn7a	BX511161.1	ptgdsb.2	acsl2	npas1	ptprz1b	Chen 2020	Astrocyte markers plus markers for GFAP (GFP)
	Basal epidermis	ftr86	ptgis	ftr14l	si:dkey-248g15.3	FO681323.1	ptgs2a	noxo1a	grb7	LO017816.1	si:cabz01007794.1	tnk1	ildr1a	tmprss4a	vsig8b	ano9a	lpcat4	plekhf1	styk1a	im:7150988	ponzr2	sp8a	si:dkey-19b23.12	foxq1a	si:ch211-217k17.8	zgc:153665	si:cabz01007812.1	ppl	zgc:100868	cldne	si:ch211-217k17.9	Farnsworth 2019	Periderm and basal epidermis markers in farnsworth atlas
	Chondrocytes	col2a1a	col9a3	col11a2	tgm2l	fgfbp2b	acana	col9a2	ucmab	matn1	col9a1a	epyc	otos	matn4	f13a1b	cnmd	col11a1a	loxl4	col8a2	cthrc1a	ccn2a	fibina	AL929222.2	si:dkey-19b23.8	emilin1a	col15a1b	si:ch211-106h11.3	tbx5a	col2a1b	foxc1b	cspg4	Hu 2012
	Cone photoreceptors	opn1mw1	opn1lw2	opn1sw2	prph2a	grk1b	gngt2a	arr3a	gngt2b	CABP4	si:dkeyp-57d7.4	grk7a	pdcb	pde6c	si:dkey-65b13.13	six7	opn1sw1	slc1a8a	arr3b	rcvrn3	guca1c	gnb3b	rbp1.2	rcvrn2	rgs9a	RGS9BP	si:ch211-285j22.3	gnat2	ankrd33aa	cnga3b	si:rp71-39b20.4	Ogawa 2021
	Endothelial	lyve1b	clec14a	gpr182	myct1a	lyve1a	angpt2a	mrc1a	cdh5	tie1	si:ch211-145b13.6	she	si:ch211-33e4.2	micall2a	kdr	stab2	si:dkey-237i9.8	pcdh12	etv2	myct1b	egfl7	rasip1	adgrl4	stab1	mrc1b	sele	kdrl	plvapb	tmem88a	fgd5a	cldn5b
	Enterocytes	zgc:158846	tcnba	cpo	zgc:153968	zgc:77748	plac8.1	vil1	clrn3	CABZ01088484.1	anpepb	ace2	si:ch211-113d11.6	fabp1b.1	aqp8a.2	acsl5	ifit15	ca4b	cldn15la	si:ch211-196f2.3	neu3.3	chia.2	slc34a2a	BX248318.1	tm4sf4	zanl	cdx1b	si:ch211-77g15.32	lgals2b	wu:fb59d01	si:ch211-133l5.7
	Erythroblasts	hmbsb	slc4a1a	abcg4b	hdac7b	znfl2a	tfr1a	CU463284.1	si:ch211-103n10.5	ppox	si:dkey-93h22.7	drll.2	si:dkey-150i13.2	urod	alad	drll.1	drl	si:ch211-113a14.24	pigq	sptb	CU104741.1	nmt1b	klf17	drll.3	si:ch211-113a14.18	cldng	cpox	ccnb1	klf1	si:ch211-156j22.4	epb41b		Not mature erythrocytes as mki67+
	Fin bud	and2	and1	si:ch211-76l23.4	ecrg4b	si:dkey-102c8.3	c1qtnf5	cxl34b.11	cldn1	cldni	col1a1a	pah	hpdb	ucp1	si:ch1073-406l10.2	ecrg4a	zgc:86896	vcanb	aqp3a	ogna	qdpra	zgc:66479	itga6b	ptx3a	tat	apoeb	hgd	itgb1b.2	ttc36	capn12	itgb4
	Gill-related epidermis	si:dkey-7c18.24	zgc:153932	ponzr3	si:dkey-202l22.6	jac10	si:ch211-39f2.3	ponzr4	plekhs1	gig2l	CR846090.1	urgcp	fut9d	FO904966.1	si:dkeyp-1h4.6	FO834828.1	zgc:113625	si:dkey-239b22.1	si:ch211-226h7.3	caspbl	CABZ01068842.1	zgc:153932.1	krt17	FP236157.7	rhcga	ugt5f1	rhcgl1	muc13a	AL954655.2	FP236157.4	cgas	Farnsworth 2019	Highlighted genes are gill in Farnsworth atlas
	HSPCs	tradv14.0	tnfrsf9b	il7r	ccr9b	rorc	si:ch211-196f2.6	BX120005.2	cytip	si:dkey-109a10.2	gpr171	lck	si:ch211-214p16.1	ccr9a	si:ch73-361p23.3	sytl3	rgs13	sla2	si:dkey-28k24.2.2	lpxn	CR936442.1	tnfsf18	si:ch211-119e14.1	ccl38.6	csf1rb	zgc:174945	rasal3	runx3	prkd4	si:ch211-161c3.6	si:ch211-269k10.5		broad hematopoeitic markers, plus cmyb+ runx1+
	Ionocytes	slc12a10.2	si:dkey-192d15.2	trim35-12	atp1a1a.3	gcm2	si:dkey-189h5.6	rhcgb	clcn2c	si:ch73-14h1.2	si:dkey-33i11.4	s100a11	foxi3b	ly6m2	atp1b1b	ppp1r3ab	slc4a1b	ceacam1	ahcyl2a	atp1a1a.2	ca15a	foxi3a	slc12a10.3	kcnj1a.1	CR356236.1	sstr5	FP016247.1	dmrt2a	etf1a	mal2	zgc:193726
	Kidney	si:ch211-139a5.9	pdzk1ip1	slc26a1	si:dkey-194e6.1	slc2a11l	slc22a7b.1	slc22a13b	tmem174	slc22a6l	pvalb9	slc4a2a	zgc:136493	hnf1bb	slc13a3	si:rp71-17i16.6	cdh17	pnp6	cubn	BX530068.1	zgc:64022	slc5a12	epdl2	cthl	slc47a2.1	atp1a1a.4	cox6a2	ggt1b	acy3.2	hoga1	hnf1ba
	Liver	apoba	CR626907.1	si:dkey-105h12.2	si:ch211-212c13.8	serpina7	fetub	zgc:172253	ces2a	a2ml	zgc:112265	si:ch211-186e20.7	urad	c3a.2	si:ch1073-464p5.5	cfhl2	cpb2	C20H6orf58.1	CR626907.3	zgc:174260	plg	cfb	gck	serpina1l	fga	hpda	si:dkey-86l18.10	c9	cfhl4	fgb	asgrl1
	Macrophages	marco	si:dkey-5n18.1	BX323596.2	mfap4.1	ccl34b.1	si:ch211-194m7.3	ccl34a.4	cxcl11.5	si:ch211-147m6.1	havcr1	lgals3bpb	mfap4	cxcl11.6.1	cx32.2	mxf	ccl35.1	mpeg1.1	CABZ01088134.1	BX649485.2	mxc	card9	grn1	BX890572.2	si:ch211-1o7.3	snx10b	slc2a6	si:dkey-40g16.6	lygl1	slc7a7	lgals2a
	Mesoderm / ECM	ccl25b	mfap5	flnb	ifitm1	scara5	col6a2	col6a4a	scara3	col6a3.1	ms4a17a.7	si:ch1073-459j12.1	cxcl12a	col6a1	cd248a	si:dkeyp-23e4.3	fn1a	si:ch73-380l3.2	rgs5a	fstb	emilin2a	hic1	col5a2a	abi3bpb	sfrp1a	si:dkey-261h17.1	pmp22a	ror1	htra1b	pdgfra	colec12
	Mucosal epithelia	si:dkeyp-92c9.4	zgc:136963	muc5.1	si:dkey-246j7.1	si:dkey-65b12.6	muc5.3	CABZ01068499.1	si:dkey-222f2.1	agr2	zgc:112433	st6galnac1.1	malb	fev	ponzr6	capn8	BX000438.2	pou2f3	si:ch211-266g18.6	foxa3	fhdc1	cldnh	fam83fa	papss2a	cracr2b	zgc:194930	stard10	nipal4	ern2	slc35a3b	slc12a8	Farnsworth 2019	Show up in diverse mucosal epithelia
	Muscle	tnni2b.1	slc25a4	tnnt3a	ckmb	mylpfa	myhz1.1	myod1	actc1b	tnnc2	myl1	tpma	tnnt3b	si:ch73-367p23.2	myhz1.2	mylz3	tnni2a.4	mylpfb	actc1a	acta1b	pvalb2	acta1a	zgc:92518	ckma	nme2b.2	ldb3b	pvalb1	actn3a	ttn.1	cav3	aldoab
	Neural crest / pigment	defbl1	si:ch211-256m1.8	CABZ01021592.1	apoda.1	mlphb	lypc	gch2	bscl2l	aox5	tmem130	gpnmb	si:dkey-251i10.2	slc22a7a	ednrba	slc2a15a	pnp4a	mlpha	slc2a11b	trpm1b	gpr143	rab34b	csf1ra	uraha	zgc:110339	si:ch211-243a20.3	CU138533.1	si:dkey-21a6.5	pax7b	bhlhe41	sox10
	Neurons	hs3st4	CR786577.1	st8sia5	kcnc3a	CR384099.1	GRIK2	gabrb4	ncanb	kcnn1a	brinp1	gabra1	gria2a	CR456642.2	scn8aa	camk2d2	nlgn4xa	slc12a5b	cacna1ab	nrxn1a	ank1b	csmd2	myt1la	kcnd2	gria3b	nrxn3b	galnt9	si:dkey-178k16.1	sv2a	grid1b	olfm2a		Elav3+ (not present in top 30 as also exp in oligodendrocytes)
	Neutrophils	cxcr1	npsn	si:ch73-343l4.8	si:dkey-238m4.4	si:ch73-90p23.1	zgc:171579	mpx	ssuh2.3	cfbl	s1pr4	lyz	si:dkey-25o1.7.1	mmp13a	si:ch211-171h4.5	si:ch1073-429i10.1	si:dkey-27h10.2	cebp1	si:ch211-9d9.1	si:ch211-8c17.2	ch25hl2	si:ch211-276a23.5	sc:d156	cd22	itln1	pigrl4.2	CR847899.2	ltb4r	illr4	si:dkeyp-4c7.3	il6r
	Oligodendrocytes	crp1	CU856623.1	mpz	mag	CABZ01063543.1	cx47.1	plp1b	cd59	si:dkey-200l5.4	mbpa	si:ch73-335m24.2	timd4	ENSDARG00000012496	cldnk	cx27.5	zwi	BX001023.2	tmem125b	HEPACAM	lgi2b	si:ch211-156j16.1	cldn19	flj13639	gal3st1a	plp1a	ppp1r14aa	BX323087.1	CU234171.1	zgc:153981	myrf
	Pancreas	zgc:136461	ela2	amy2a	cpa1	si:dkey-14d8.7	cpb1	ela2l	c6ast4	ctrl	cpa4	prss59.1	ela3l	cela1.6	zgc:112160	ctrb1	prss1	cpa5	prss59.2	cel.2	sycn.2	si:dkey-14d8.6	cel.1	apoda.2	si:ch211-240l19.5	pdia2	spink4	fkbp11	gatm	nupr1b	mat1a
	Rod photoreceptors	rho	guca1b	rom1b	cnga1b	gngt1	rom1a	cnga1a	si:ch211-113d22.2	pde6gb	rhol	gnat1	rgs9bp	pde6b	BX004774.2	pde6ga	grk1a	pdca	saga	kcnv2a	sagb	guca1a	mRFP	unc119.2	slc24a1	faimb	pde6a	arl3l2	elovl4b	cplx4c	tlcd5b	Ogawa 2021
	Thrombocytes	itga2b	mpl	g6fl	arhgap20b	si:ch211-214p13.9	fgl2a	CABZ01089980.1	p2ry13	SHROOM2	itgb3b	apln	gp1bb	thbs1b	RASGRP2	hbegfb	sele	trpc3	myh11a	AL954142.1	pdgfd	susd1	zgc:162509	dysf	fermt3b	angpt1	tubb1	vegfc	zgc:171686	tgfb1b	myct1b
		Marker genes used for identification are highlighted in bold
