## Supplementary table 3 for "The two groups of zebrafish type I interferons target different tissues, paralleling the mammalian type I: type III IFN functional division"

### Sheet: Sheet1
	Cell type	category	subcategory	ID	Description	GeneRatio	BgRatio	pvalue	p.adjust	qvalue	geneID	Count	geneSymbols
	Oligodendrocytes	Human Diseases	Infectious disease: viral	hsa05171	Coronavirus disease - COVID-19	2025-03-03	128/3446	5.00976e-05	0.000901756	0.000685546	6204/6187/6773	3	RPS10/RPS2/STAT2
	Fin bud	Human Diseases	Infectious disease: viral	hsa05171	Coronavirus disease - COVID-19	27/33	136/3557	3.4127e-34	2.28651e-32	2.28651e-32	6175/6193/6152/9636/6234/9045/6188/6134/6176/6206/6209/6772/6130/6137/6142/6204/2197/6223/6230/6154/6187/3921/6165/6138/6194/7311/6160	27	RPLP0/RPS5/RPL24/ISG15/RPS28/RPL14/RPS3/RPL10/RPLP1/RPS12/RPS15/STAT1/RPL7A/RPL13/RPL18A/RPS10/FAU/RPS19/RPS25/RPL26/RPS2/RPSA/RPL35A/RPL15/RPS6/UBA52/RPL31
	Neural crest / pigment	Human Diseases	Infectious disease: viral	hsa05171	Coronavirus disease - COVID-19	31/37	127/3223	1.19853e-39	5.75293e-38	5.75293e-38	6175/6203/6193/6152/9636/6122/9045/6188/6139/6134/6176/6128/6206/6209/6130/6137/6142/6204/6132/2197/6223/6230/6154/6187/3921/6165/6138/6194/6217/6160/6773	31	RPLP0/RPS9/RPS5/RPL24/ISG15/RPL3/RPL14/RPS3/RPL17/RPL10/RPLP1/RPL6/RPS12/RPS15/RPL7A/RPL13/RPL18A/RPS10/RPL8/FAU/RPS19/RPS25/RPL26/RPS2/RPSA/RPL35A/RPL15/RPS6/RPS16/RPL31/STAT2
	Muscle	Human Diseases	Infectious disease: viral	hsa05171	Coronavirus disease - COVID-19	2025-10-09	127/3837	3.5012e-13	2.10072e-12	1.10564e-12	6175/6152/6176/6206/6204/6154/6187/3921/6160	9	RPLP0/RPL24/RPLP1/RPS12/RPS10/RPL26/RPS2/RPSA/RPL31
	Macrophages	Human Diseases	Infectious disease: viral	hsa05171	Coronavirus disease - COVID-19	2025-08-08	143/3213	1.27241e-11	6.36205e-11	4.01813e-11	6175/9636/6176/6206/6204/2197/6187/6160	8	RPLP0/ISG15/RPLP1/RPS12/RPS10/FAU/RPS2/RPL31
	Endothelial	Human Diseases	Infectious disease: viral	hsa05171	Coronavirus disease - COVID-19	13/15	137/3574	2.15447e-17	4.73984e-16	3.62858e-16	6175/6152/9636/6176/6206/4600/6142/6204/2197/6187/3921/6160/6773	13	RPLP0/RPL24/ISG15/RPLP1/RPS12/MX2/RPL18A/RPS10/FAU/RPS2/RPSA/RPL31/STAT2
	Neurons	Human Diseases	Infectious disease: viral	hsa05171	Coronavirus disease - COVID-19	22/23	119/3031	3.54391e-31	1.20493e-29	1.04452e-29	6175/6152/6122/6234/6188/6231/6134/6176/6206/6209/6772/6137/6142/6204/6223/6154/6187/3921/6235/6160/6228/6773	22	RPLP0/RPL24/RPL3/RPS28/RPS3/RPS26/RPL10/RPLP1/RPS12/RPS15/STAT1/RPL13/RPL18A/RPS10/RPS19/RPL26/RPS2/RPSA/RPS29/RPL31/RPS23/STAT2
	HSPCs	Human Diseases	Infectious disease: viral	hsa05171	Coronavirus disease - COVID-19	31/45	142/4235	7.31724e-37	4.75621e-35	4.62141e-35	6175/6193/6152/9636/9045/6188/6139/6231/6134/6176/6206/6209/6772/6130/6137/6142/6204/6132/2197/6223/6154/6187/3921/6165/6141/6138/6194/6158/6217/6160/6773	31	RPLP0/RPS5/RPL24/ISG15/RPL14/RPS3/RPL17/RPS26/RPL10/RPLP1/RPS12/RPS15/STAT1/RPL7A/RPL13/RPL18A/RPS10/RPL8/FAU/RPS19/RPL26/RPS2/RPSA/RPL35A/RPL18/RPL15/RPS6/RPL28/RPS16/RPL31/STAT2
	Erythroblasts	Human Diseases	Infectious disease: viral	hsa05171	Coronavirus disease - COVID-19	19/36	132/3757	3.28657e-19	2.26773e-17	1.86816e-17	6175/6152/9636/9045/6188/6176/6206/6209/6772/6137/6142/6204/2197/6154/6187/3921/6138/6160/6773	19	RPLP0/RPL24/ISG15/RPL14/RPS3/RPLP1/RPS12/RPS15/STAT1/RPL13/RPL18A/RPS10/FAU/RPL26/RPS2/RPSA/RPL15/RPL31/STAT2
